# Leptin Acts as a Peripheral Tropic Signal to Tune Steroidogenesis

**DOI:** 10.64898/2026.04.13.718290

**Authors:** Jie Sun, Adam Aldahir, Wen-Kan Liu, Calder Ellsworth, Xian-Feng Wang, Hong-Cun Bao, Yi-Chun Huang, Fenglei He, Christoph Heier, Wu-Min Deng

## Abstract

The integration of metabolic status with reproductive and developmental timing is a cornerstone of animal physiology, yet how steroidogenesis rapidly adapts to abrupt environmental changes remains poorly understood. Here, we identify a peptide hormone circuit in which leptin or its analogs act as peripheral tropic signals, directly coupling systemic metabolic state to steroid hormone production through dynamic remodeling of intracellular lipid pools. Mechanistically, spatiotemporal fluctuations in leptin activate JAK/STAT signaling within steroidogenic tissues to reprogram the balance among lipid droplets, cholesteryl esters, and free cholesterol, thereby tuning the amplitude and timing of steroid hormone pulses via hormone-sensitive lipase (Hsl), a rate-limiting determinant of steroidogenic flux. Cross-species analyses in *Drosophila melanogaster*, *Blattella germanica*, and *Mus musculus* suggest a partially conserved leptin-JAK/STAT-lipase axis that functions as a metabolic “sterol rheostat”, enabling rapid modulation of steroidogenesis in response to systemic metabolic and stress cues. These findings reveal a metabolic-endocrine mechanism by which leptin can act directly on steroidogenic organs to regulate hormonal output.
