## Supplemental Table 3 for "Leptin Acts as a Peripheral Tropic Signal to Tune Steroidogenesis"

### Sheet: fig2. B
cell/Mean	0hr	1hr	2hr	3hr	4hr	5hr
1	37.793	28.665	22.588	15.677	13.04	12.951
2	51.368	39.439	29.234	19.947	18.406	16.357
3	34.352	26.08	20.063	13.976	12.817	11.883
4	38.852	29.809	23.76	15.045	12.936	11.486
5	40.01	31.265	20.44	16.207	13.799	12.889
6	44.541	34.15	24.133	18.166	16.747	14.986
7	44.832	37.514	31.591	20.903	19.2	18.203
8	53.082	42.311	33.237	21.911	20.183	19.899
9	34.433	24.226	18.024	12.762	11.678	10.422
10	36.331	23.919	17.783	13.319	11.006	10.036
11	41.235	30.405	21.877	15.541	14.629	13.717
12	42.126	31.085	22.501	16.475	15.657	14.137
13	49.678	34.555	22.498	18.453	16.424	14.98
14	42.261	35.056	23.704	19.924	16.698	14.862
15	34.086	23.022	15.039	12.428	11.845	10.613
16	34.408	23.539	15.367	12.598	11.875	11.105
17	44.389	39.75	33.323	22.657	21.831	18.021

### Sheet: fig2. K
Mean	EL3	ML3	ELL3	LL3
1	117.841	89.514	54.526	21.312
2	110.948	95.296	57.336	23.606
3	115.936	96.964	57.074	21.278
4	137.183	95.08	57.204	27.293
5	124.478	92.689	50.664	28.799
6	116.195	98.242	56.328	17.764
7	108.401	99.184	39.036	27.773
8	111.236	92.107	48.617	28.759
9	131.257	96.599	54.321	23.406
10	111.655	92.768	44.736	28.71
11	114.221	94.315	49.481	20.771
12	109.981	94.544	52.807	18.859
13	108.196	92.128	50.214	24.097
14	107.97	93.74	43.046	19.507
15	113.565	83.652	36.798	19.025
16	133.349	84.144	41.779	15.762
17	116.088	83.294	45.364	21.116
18	114.88	91.958	53.522	17.767
19	137.053	82.083	39.028	13.878
20	116.868	88.474	44.933	18.918
21	119.285	85.051	46.407	21.845
22	113.523	75.477	57.511	20.771
23	118.654	99.385	46.316	23.349
24	119.56	100.657	49.893	27.511
25	147.99	89.649	54.496	20.694
26	109.366	85.816	55.022	19.783
27	132.655	87.97	46.55	18.954
28	128.944	78.789	49.565	16.168
29	111.675	77.296	44.413	10.715
30	138.777	81.155	45.941	27.496
31	135.972	69.444	47.514	16.275
32	145.348	83.764	50.911	17.871
33	128.334	85.568	57.981	19.941
34	141.734	74.331	37.884	22.415
35	110.62	83.446	43.386	23.403
36	142.878	71.339	42.178	20.23
37	112.816	89.722	54.446	16.655
38	118.591	73.395	49.241	24.513
39	141.737	101.352	46.84	23.814
40	114.257	78.626	54.319	18.926
41	121.125	69.027	48.584	21.646
42	116.701	79.395	43.569	26.527
43	107.377	83.636	48.782	19.14
44	139.802	76.033	48.493	18.945
45	118.921	83.618	41.296	17.831
46	110.617	89.728	40.453	23.664
47	152.86	68.788	42.562	23.242
48	149.842	68.651	41.224	22.288
49	115.802	87.027	37.938	21.324
50	118.792	89.617	43.584	19.021
51	134.028	67.085	44.801	27.212
52	149.226	69.548	40.438	28.431
53	126.443	67.486	38.514	28.673
54	140.371	100.851	45.071	26.192
55	144.612	102.621	68.614	15.903

### Sheet: fig2. P
Mean	LL3	STAT OE	ML3	STAT IR
1	21.312	163.765	89.514	33.615
2	23.606	196.034	95.296	15.584
3	21.278	145.253	96.964	33.1
4	27.293	104.251	95.08	44.021
5	28.799	129.462	92.689	33.455
6	17.764	158.092	98.242	17.795
7	27.773	166.716	99.184	18.174
8	28.759	147.204	92.107	22.19
9	23.406	157.409	96.599	27.536
10	28.71	145.725	92.768	19.93
11	20.771	149.608	94.315	28.311
12	18.859	158.881	94.544	29.33
13	24.097	117.967	92.128	33.302
14	19.507	127.473	93.74	18.657
15	19.025	114.229	83.652	18.669
16	15.762	151.685	84.144	34.936
17	21.116	125.158	83.294	14.334
18	17.767	114.41	91.958	24.296
19	13.878	107.348	82.083	15.361
20	18.918	111.731	88.474	35.478
21	21.845	116.547	85.051	18.282
22	20.771	114.686	75.477	10.37
23	23.349	122.48	99.385	22.877
24	27.511	170.262	100.657	24.808
25	20.694	134.652	89.649	24.143
26	19.783	167.152	85.816	23.377
27	18.954	206.557	87.97	28.59
28	16.168	166.801	78.789	21.964
29	10.715	179.756	77.296	11.629
30	27.496	168.363	81.155	20.366
31	16.275	162.195	69.444	18.643
32	17.871	166.56	83.764	21.116
33	19.941	168.759	85.568	26.272
34	22.415	203.738	74.331	15.538
35	23.403	159.432	83.446	31.617
36	20.23	169.56	71.339	31.657
37	16.655	183.981	89.722	20.064
38	24.513	174.92	73.395	24.593
39	23.814	190.467	101.352	11.153
40	18.926	173.125	78.626	34.007
41	21.646	175.535	69.027	23.527
42	26.527	197.315	79.395	15.884
43	19.14	188.669	83.636	25.245
44	18.945	165.724	76.033	28.082
45	17.831	203.523	83.618	27.437
46	23.664	186.122	89.728	10.575
47	23.242	180.205	68.788	12.964
48	22.288	145.845	68.651	30.279
49	21.324	117.886	87.027	17.421
50	19.021	149.722	89.617	27.985
51	27.212	165.511	67.085	38.186
52	15.903	162.242	102.621	39.395

### Sheet: fig3. F
Mean	EL3	LL3
1	59.536	22.542
2	72.273	30.786
3	59.179	29.072
4	72.973	29.682
5	85.874	27.402
6	70.094	29.802
7	75.239	32.182
8	68.652	30.762
9	59.698	34.223
10	69.111	29.329
11	67.859	33.109
12	64.218	23.077
13	72.48	32.49
14	59.404	25.559
15	66.125	26.347
16	64.25	26.011
17	65.704	31.274
18	70.887	30.881
19	73.125	26.232
20	74.193	25.977
21	77.505	25.142
22	73.66	29.469
23	66.139	21.138
24	75.92	17.581
25	70.663	30.913
26	76.398	28.284
27	74.274	29.877
28	75.279	21.95
29	65.963	34.804
30	69.121	20.479
31	67.637	18.812
32	67.287	25.272
33	65.345	31.098
34	58.763	25.866
35	63.046	21.01
36	65.916	33.763
37	69.183	21.969
38	68.417	28.036
39	81.88	25.941
40	68.262	23.726
41	61.961	26.37
42	69.275	21.202
43	76.344	26.285
44	76.51	24.998
45	81.707	27.491
		24.271
		26.136
		23.387
		28.861
		25.867

### Sheet: fig5. C
Mean	5weeks	6month	tumor
1	46.294	26.56	63.085
2	59.297	29.089	59.445
3	69.12	24.305	60.458
4	50.129	27.439	60.457
5	55.152	27.333	44.07
6	66.406	30.24	62.64
7	57.065	27.239	56.599
8	72.715	29.153	66.668
9	77.574	25.056	67.727
10	64.45	19.253	56.871
11	62.223	30.513	55.334
12	52.121	22.107	67.647
13	57.423	17.873	50.606
14	66.586	18.809	47.632
15	71.341	24.484	52.945
16	60.823	22.894	62.473
17	61.319	26.915	46.582
18	74.603	23.414	42.634
19	54.796	20.183	58.126
20	50.959	16.584	52.771
21	57.305	26.15	57.03
22	57.617	24.956	58.269
23	52.41	23.363	63.937
24	49.715	29.295	51.63
25	67.088	19.299	45.491
26	53.785	17.067	58.553
27	48.774	26.34	51.103
28	69.094	24.812	58.652
29	53.64	22.366	67.188
30	49.775	17.761	55.927
31	64.907	22.291	57.2
32	53.892	16.379	47.16
33	59.225	20.84	41.062
34	51.152	19.47	67.411
35	51.935	20.556	44.817
36	60.953	26.125	56.128
37	57.981	22.917	45.974
38	56.626	24.433	62.672
39	60.065	25.781	55.812
40	64.164	25.865	51.251
41	53.055	21.863	42.442
42	66.661	25.28	38.235
43	70.375	26.362	56.729
44	63.576	28.292	56.225
45	57.58	28.853	60.426
46	63.586	26.163	40.171
47	52.969	25.584	61.069
48	54.243	28.339	62.771
49	60.993	24.305	58.284
50	57.972	29.93	38.526

### Sheet: fig S6. D
Mean	LL3	Fru OE	Upd1 OE	Upd3 OE
1	22.542	66.646	71.913	58.073
2	30.786	59.145	63.434	84.128
3	29.072	69.177	76.836	59.309
4	29.682	65.182	71.09	61.266
5	27.402	64.434	64.067	67.516
6	29.802	65.706	63.268	56.151
7	32.182	72.376	68.355	67.993
8	30.762	61.666	65.989	70.032
9	34.223	69.221	63.064	68.246
10	29.329	57.196	65.584	67.23
11	33.109	62.829	91.33	61.517
12	23.077	57.251	82.722	72.935
13	32.49	54.535	95.294	61.843
14	25.559	63.401	96.49	61.384
15	26.347	58.596	73.986	77.325
16	26.011	53.711	70.133	57.408
17	31.274	55.476	58.076	73.976
18	30.881	53.644	72.154	53.305
19	26.232	57.767	75.799	65.501
20	25.977	51.092	70.933	53.15
21	25.142	54.445	61.184	58.422
22	29.469	79.38	75.587	62.343
23	21.138	81.279	60.666	63.256
24	17.581	82.502	64.703	56.895
25	30.913	78.075	83.04	75.728
26	28.284	58.764	84.474	77.79
27	29.877	65.352	91.582	58.311
28	21.95	56.08	94.706	51.323
29	34.804	62.316	65.691	63.057
30	20.479	52.716	76.968	77.996
31	18.812	61.37	86.884	52.574
32	25.272	71.532	57.115	57.332
33	31.098	57.428	97.185	86.116
34	25.866	63.752	92.721	51.392
35	21.01	68.737	96.034	52.557
36	33.763	86.012	74.134	70.328
37	21.969	60.36	60.579	64.744
38	28.036	65.787	57.639	66.507
39	25.941	95.46	89.722	61.443
40	23.726	96.204	66.603	73.822
41	26.37	57.615	91.725	79.153
42	21.202	76.112	65.108	86.497
43	26.285	57.872	61.25	56.661
44	24.998	59.971	62.157	63.643
45	27.491	55.078	65.259	90.215
46	24.271	66.242	91.13	66.406
47	26.136	73.253	87.471	61.735
48	23.387	57.212	71.724	64.125
49	28.861	54.456	74.045	56.932
50	25.867	64.278	82.195	54.083
