## Supplemental Table 5 for "Leptin Acts as a Peripheral Tropic Signal to Tune Steroidogenesis"

### Sheet: fig4. B Drosophila
		Upd2				Upd3
	sample	Mean	SEM	N		Mean	SEM	N
EL3	disc	49.517	0.18892	3		208.545	0.0607	3
LL3	disc	25.2061	0.25741	3		27.3893	0.28798	3

### Sheet: fig5. D Human cell lines
leptin	HEK293T	G401
	1.6173	76.3606
	0.805934	169.418
	0.780127	90.4487
	0.983432	175.484
